# Brain X chromosome inactivation is not random and can protect from paternally inherited neurodevelopmental disease

**DOI:** 10.1101/458992

**Authors:** Eric R Szelenyi, Danielle Fisenne, Joseph E Knox, Julie A Harris, James A Gornet, Ramesh Palaniswamy, Yongsoo Kim, Kannan Umadevi Venkataraju, Pavel Osten

## Abstract

Non-random (skewed) X chromosome inactivation (XCI) in the female brain can ameliorate X-linked phenotypes, though clinical studies typically consider 80-90% skewing favoring the healthy allele as necessary for this effect^1–10^. Here we quantify for the first time whole-brain XCI at single-cell resolution and discover a preferential inactivation of paternal to maternal X at ∼60:40 ratio, which surprisingly impacts disease penetrance. In Fragile-X-syndrome mouse model, Fmr1-KO allele transmitted maternally in ∼60% brain cells causes phenotypes, but paternal transmission in ∼40% cells is unexpectedly tolerated. In the affected maternal Fmr1-KO(m)/+ mice, local XCI variability within distinct brain networks further determines sensory versus social manifestations, revealing a stochastic source of X-linked phenotypic diversity. Taken together, our data show that a modest ∼60% bias favoring the healthy allele is sufficient to ameliorate X-linked phenotypic penetrance, suggesting that conclusions of many clinical XCI studies using the 80-90% threshold should be re-evaluated. Furthermore, the paternal origin of the XCI bias points to a novel evolutionary mechanism acting to counter the higher rate of *de novo* mutations in male germiline^11–16^. Finally, the brain capacity to tolerate a major genetic lesion in ∼40% cells is also relevant for interpreting other neurodevelopmental genetic conditions, such as brain somatic mosaicism.

---

The X chromosome expresses more brain-specific genes than any other chromosome^17^ and X-linked gene mutations give rise to a high number of neurodevelopmental disorders, including Rett syndrome (RTT), Fragile X syndrome (FXS) and more than one hundred thirty X gene-linked intellectual disability and developmental disability disorders^17–23^.

In female eutherian mammals, X chromosome inactivation (XCI) is thought to be a random process by which either maternally inherited X (Xm) or paternally inherited X (Xp) is chosen for epigenetic silencing, ensuring X dosage compensation compared to males^24–27^. However, a non-random (skewed or biased) XCI pattern favoring one Xm or Xp chromosome can occur as a consequence of a stochastic XCI fluctuation or developmental selection against an X chromosome carrying a deleterious mutation. Such selection bias favoring the healthy X chromosome has been proposed to occur in unaffected or only mildly affected female carriers of X-linked brain disorders, with the degree of skewing needed to reduce phenotypic penetrance typically defined as ≥80:20 selection ratio favoring the healthy X^1–10^. The evidence for this model of XCI clinical significance, however, remains inconclusive, as some studies reported correlations between neurodevelopmental disease manifestations and XCI skewing measured in peripheral blood cells, for example, in RTT and FXS^28–35^, while others failed to identify consistent evidence to support this^6, 9, 36–41^, including three studies that directly examined XCI in postmortem brains of RTT patients instead of relying on the indirect measure of XCI in blood^6, 9, 36^. Therefore, the extent to which XCI skewing exists in normal female brain and, even more importantly, the degree of skewing necessary to influence phenotypes in heterozygous X-linked neurodevelopmental disorders remain unclear.

In the current study, we determined the degree to which X chromosome inactivation (XCI) varies between individual female mice under normal conditions and the level of XCI skewing that is necessary and sufficient to alter penetrance of X-linked neurodevelopmental phenotypes in a mouse model of FXS. We applied our sensitive methods of whole-brain imaging and computational data analyses^42–44^ to reveal a novel XCI pattern of ∼60:40 bias favoring silencing of the paternal versus maternal X chromosome, alongside a stochastic ∼20% variability across all brain regions in each individual mouse. Strikingly, this rather modest parent-of-origin bias and regional variability had clear effects on phenotypic penetrance in the FXS mouse model. First, the overall paternal bias in XCI protected offspring from the effects of the Fmr1-KO allele inherited from the father—a finding that may represent a novel evolutionary mechanism countering the damaging neurodevelopmental effects of a higher mutation rate in male germline line^11–16^. Second, the local XCI fluctuations influenced the type of behavioral phenotype observed in mice with Fmr1-KO allele inherited maternally—a result that suggests a novel stochastic source of the broad phenotypic variability seen in X-linked neurodevelopmental disorders in female patients and which can also help to localize different disease symptoms to candidate affected brain regions, which may be useful in developing therapeutic strategies.
