## Supplementary Table 7 for "Brain X chromosome inactivation is not random and can protect from paternally inherited neurodevelopmental disease"

### Sheet: p<0.01_bin
OFT ROI network:		3 chamber ROI network:				OFT behavioral penetrance network (p<0.01 bin)
ROI	p value	ROI	p value		Sample	Cell counts	Volume (mm3)	Density (cells/mm3)	Estimated % Total	OFT Center/total distance traveled
SPVOmdmv	0.0002	MPNl	0.0003		WT 1	1.26289e+06	41.9738	30087.5	100	12.589
SG	0.0003	ENTm1	0.0012		WT 2	590192	46.9585	12568.4	100	15.95
SPVOcdm	0.0003	ENTm2	0.0012		WT 3	1.45245e+06	43.5183	33375.7	100	10.01
SPVOmdmd	0.0003	PS	0.0012		WT 4	1.04739e+06	43.8264	23898.6	100	14.89
SPVOrdm	0.0003	ENTl6a	0.0013		WT 5	1676064	43.4965	38533.3	100	12.59
CNlam	0.0007	VISl1	0.0021		WT 6	603015	40.82	14772.6	100	9.74
SPVOvl	0.0007	isl	0.0023		WT 7	1.23714e+06	44.3182	27915.1	100	15.33
SPVI	0.0008	BSTv	0.0026		Maternal KO 1	1.00842e+06	46.8419	21528.2	28.8983	7.1
MGm	0.001	MPO	0.0029		Maternal KO 2	1.45858e+06	46.9585	31061.1	41.6948	7.86
POL	0.001	ENTm3	0.0038		Maternal KO 3	1.33951e+06	43.1101	31071.9	41.7093	8.09
CN	0.001	ENTm5	0.0038		Maternal KO 4	1532297	41.9738	36506.1	49.0039	7.62
DCO	0.001	BLAp	0.0045		Maternal KO 5	1.01893e+06	42.5932	23922.3	32.1121	6.922
ISN	0.0011	VISl6a	0.0051		Maternal KO 6	2.36939e+06	44.3304	53448.3	71.7463	16.983
PSV	0.0013	VISl2/3	0.0053		Maternal KO 7	1.17589e+06	42.5967	27605.1	37.0557	8.06
VPL	0.0014	RSPagl2	0.0053		Maternal KO 8	1.8714e+06	43.1741	43345.4	58.1847	9.576
V	0.0014	VISpl5	0.0054		Paternal KO 1	1.82068e+06	45.3647	40134.2	53.8742	10.22
PBlv	0.0016	PVHap	0.0057		Paternal KO 2	2.11895e+06	46.4236	45643.7	61.2698	13.1
VI	0.0016	MPNc	0.0058		Paternal KO 3	2.85561e+06	45.7122	62469.3	83.8556	10.04
LT	0.0017	DG-mo	0.0059		Paternal KO 4	1.18895e+06	47.3589	25105.2	33.7	16.3
MA	0.0018	BSTmg	0.0062		Paternal KO 5	1.9335e+06	44.7826	43175.2	57.9561	1.12
VLPO	0.0018	LC	0.0067		Paternal KO 6	2.05253e+06	47.026	43646.7	58.5891	14.86
PBme	0.0019	VISpl4	0.0072		Paternal KO 7	1.00477e+06	45.5834	22042.5	29.5887	11.97
VP	0.002	ADP	0.0072
LAV	0.0021	TTv3	0.0076				OFT Fmr1 WT ROI network density: mean het sum	74496.3
VENT	0.0025	PAA3	0.0079
RT	0.0025	BSTif	0.0082			3 chamber behavioral penetrance network (p<0.01 bin)
NDB	0.0026	BSTp	0.0087		Sample	Cell counts	Volume (mm3)	Density (cells/mm3)	Estimated % Total	3 chamber % Center time spent
VPM	0.0026	VISpl	0.0088		WT 1	642925	11.3594	56598.6	100	22
SPFp	0.0027	VISal2/4	0.0089		WT 2	577478	11.6381	49619.6	100	22
MY-sen	0.0028	PALc	0.0089		WT 3	647408	11.3594	56993.2	100	25
CNspg	0.0028	BST	0.0089		WT 4	694275	11.1158	62458.5	100	21
DORsm	0.0029	LPO	0.0091		WT 5	933148	10.9931	84884.7	100	26.6
IGL	0.0031	ENTmv2	0.0095		WT 6	481710	10.5037	45861	100	29.3
P-sen	0.0031	BSTpr	0.0095		WT 7	769018	10.8214	71064.4	100	20.3
GENv	0.0042	COApl3	0.0096		Maternal KO 1	754949	11.3546	66488.1	43.896	34
LGv	0.0042	islm	0.0096		Maternal KO 2	649108	11.3594	57142.9	37.7262	41
SPF	0.0043	VISpl2/3	0.0099		Maternal KO 3	581456	10.6784	54451.6	35.9494	38
SUT	0.0043				Maternal KO 4	747432	10.3783	72018.6	47.5473	39
ZI	0.0049				Maternal KO 5	582200	10.5754	55052.1	36.3458	35
GPi	0.0051				Maternal KO 6	985244	10.764	91531.6	60.4299	21
PBm	0.0051				Maternal KO 7	856105	10.5182	81392.5	53.736	21
IF	0.0053				Maternal KO 8	1.032e+06	10.5017	98270	64.8787	25
PARN	0.0055				Paternal KO 1	1.02018e+06	11.036	92441.2	61.0305	38
VAL	0.0056				Paternal KO 2	946078	11.3397	83430.4	55.0815	21.7
PBmm	0.0057				Paternal KO 3	1.33295e+06	10.8655	122678	80.993	21
NLLh	0.0059				Paternal KO 4	965500	11.6381	82960.2	54.771	25.7
VM	0.0061				Paternal KO 5	758917	10.9235	69475.6	45.8684	26
NLL	0.0062				Paternal KO 6	906521	11.1158	81552.6	53.8417	16
NLLd	0.0063				Paternal KO 7	840445	10.82	77675.1	51.2818	19.5
PBld	0.0069
INC	0.0071						3C Fmr1 WT ROI network density: mean het sum	151467
GENd	0.0072
MDc	0.0073
SUV	0.0076
PALd	0.0077
LAT	0.0078
APN	0.0079
ACVII	0.008
SGN	0.0081
GPe	0.0082
PO	0.0083
NOT	0.0083
TH	0.0085
NLLv	0.0087
LGd	0.0088
KF	0.0088
PB	0.0092

### Sheet: p<0.05_bin
OFT ROI network:		3C ROI network:				OFT behavioral penetrance ROI network (p<0.05 bin)
ROI	p value	ROI	p value		Sample	Cell counts	Volume (mm3)	Density (cells/mm3)	Estimated % Total	OFT Center/total distance traveled
SPVO	0.0001	MPNl	0.0003		WT 1	4.51923e+06	109.121	41414.7	100	12.589
SPVOmdmv	0.0002	AVP	0.0007		WT 2	3.16971e+06	121.404	26108.9	100	15.95
SG	0.0003	ENTm2	0.0012		WT 3	4.81108e+06	112.816	42645.4	100	10.01
SPVOcdm	0.0003	ENTm1	0.0012		WT 4	4.56096e+06	113.386	40225.2	100	14.89
SPVOmdmd	0.0003	PS	0.0012		WT 5	6.17715e+06	111.942	55181.8	100	12.59
SPVOrdm	0.0003	ENTl6a	0.0013		WT 6	3.14131e+06	105.882	29668.1	100	9.74
CNlam	0.0007	VISl1	0.0021		WT 7	4.18169e+06	111.48	37510.6	100	15.33
SPVOvl	0.0007	MPN	0.0022		Maternal KO 1	4.33083e+06	121.19	35735.8	34.6138	7.1
SPVI	0.0008	isl	0.0023		Maternal KO 2	4.82607e+06	121.404	39752.3	38.5042	7.86
MGm	0.001	BSTv	0.0026		Maternal KO 3	4.76473e+06	111.943	42563.9	41.2277	8.09
POL	0.001	ENTm	0.0026		Maternal KO 4	5.57799e+06	109.121	51117.4	49.5125	7.62
CN	0.001	MPO	0.0029		Maternal KO 5	3.81393e+06	110.859	34403.3	33.3232	6.922
DCO	0.001	ENTm3	0.0038		Maternal KO 6	7.77057e+06	114.506	67861.4	65.7309	16.983
ISN	0.0011	ENTm5	0.0038		Maternal KO 7	4.57153e+06	110.162	41498.4	40.1955	8.06
PSV	0.0013	BLAp	0.0045		Maternal KO 8	7.51037e+06	111.832	67157.6	65.0492	9.576
VPL	0.0014	VISl6a	0.0051		Paternal KO 1	6.62607e+06	116.422	56914.2	55.1274	10.22
V	0.0014	VISl23	0.0053		Paternal KO 2	7.17637e+06	118.131	60749.1	58.8419	13.1
PBlv	0.0016	RSPagl2	0.0053		Paternal KO 3	9.69744e+06	115.461	83988.5	81.3517	10.04
VI	0.0016	VISpl5	0.0054		Paternal KO 4	5.5174e+06	122.114	45182.3	43.7638	16.3
LT	0.0017	ENT	0.0055		Paternal KO 5	6.33511e+06	114.667	55248.1	53.5136	1.12
MA	0.0018	PVHap	0.0057		Paternal KO 6	7.63972e+06	120.674	63308.7	61.3211	14.86
VLPO	0.0018	MPNc	0.0058		Paternal KO 7	4.73062e+06	117.769	40168.8	38.9077	11.97
PBme	0.0019	DG-mo	0.0059
VP	0.002	BSTmg	0.0062				OFT Fmr1 WT ROI network density: mean het sum	103241
LAV	0.0021	VISl	0.0062
VENT	0.0025	LC	0.0067			3 chamber behavioral penetrance ROI network (p<0.05 bin)
RT	0.0025	VISpl4	0.0072		Sample	Cell counts	Volume (mm3)	Density (cells/mm3)	Estimated % Total	3 chamber % Center time spent
NDB	0.0026	ADP	0.0072		WT 1	9821578	193.792	50681	100	22
VPM	0.0026	TTv3	0.0076		WT 2	8.52092e+06	207.239	41116.3	100	22
VCO	0.0026	PAA3	0.0079		WT 3	9.1465e+06	199.848	45767.4	100	25
SPFp	0.0027	AVPV	0.0081		WT 4	9.82572e+06	196.129	50098.2	100	21
MY-sen	0.0028	BSTif	0.0082		WT 5	1.39646e+07	191.615	72878.4	100	26.6
CNspg	0.0028	ENTl	0.0083		WT 6	7.40036e+06	179.757	41168.6	100	29.3
DORsm	0.0029	BSTp	0.0087		WT 7	1.07592e+07	188.348	57123.9	100	20.3
IGL	0.0031	VISpl	0.0088		Maternal KO 1	1.07859e+07	208.074	51836.7	40.2883	34
P-sen	0.0031	VISal2/4	0.0089		Maternal KO 2	9.17069e+06	207.239	44251.7	34.3931	41
GENv	0.0042	PALc	0.0089		Maternal KO 3	9.32201e+06	196.328	47481.8	36.9036	38
LGv	0.0042	BST	0.0089		Maternal KO 4	1.19175e+07	193.792	61496.1	47.7957	39
SPF	0.0043	LPO	0.0091		Maternal KO 5	7.98865e+06	196.645	40624.7	31.5741	35
SUT	0.0043	BSTpr	0.0095		Maternal KO 6	1.47693e+07	197.32	74849.2	58.174	21
ZI	0.0049	ENTmv2	0.0095		Maternal KO 7	1.15626e+07	192.598	60035	46.6602	21
GPi	0.0051	islm	0.0096		Maternal KO 8	1.68947e+07	193.951	87108	67.7017	25
PBm	0.0051	COApl3	0.0096		Paternal KO 1	1.53962e+07	198.4	77601.7	60.3133	38
IF	0.0053	VISpl2/4	0.0099		Paternal KO 2	1.48917e+07	208.846	71304.5	55.419	21.7
PARN	0.0055	TR	0.01		Paternal KO 3	2.12155e+07	196.017	108233	84.1205	21
VAL	0.0056	ENTl2/4	0.01		Paternal KO 4	1.48278e+07	209.709	70706.6	54.9542	25.7
PBmm	0.0057	TR2	0.01		Paternal KO 5	1.26641e+07	198.565	63778.2	49.5694	26
NLLh	0.0059	BSTa	0.0103		Paternal KO 6	1.48956e+07	204.819	72725.6	56.5235	16
VM	0.0061	PAR	0.0103		Paternal KO 7	1.29836e+07	199.408	65111	50.6053	19.5
NLL	0.0062	BSTdm	0.0104
NLLd	0.0063	VISl5	0.0107				3C Fmr1 WT ROI network density: mean het sum	128664
PBld	0.0069	ENTl3	0.011
INC	0.0071	BLAv	0.0111
GENd	0.0072	NTSl	0.0111
MDc	0.0073	ENTmv1	0.0113
SUV	0.0076	ENTl2b	0.0113
PALd	0.0077	RSPd2/4	0.0113
LAT	0.0078	ENTl2a	0.0113
APN	0.0079	ENTmv	0.0115
ACVII	0.008	RHP	0.0115
SGN	0.0081	ENTm4	0.0115
GPe	0.0082	PBls	0.0116
PO	0.0083	BSTrh	0.0126
NOT	0.0083	RSPagl	0.0126
TH	0.0085	BSTtr	0.0128
NLLv	0.0087	VISpl6a	0.0129
LGd	0.0088	HPF	0.013
KF	0.0088	PMd	0.0132
MG	0.0089	EPv	0.0133
PB	0.0092	PAA	0.0133
PP	0.01	BSTju	0.0134
FF	0.0101	RSPv6	0.0135
PBle	0.0108	ENTl6	0.0135
SOCm	0.0108	RSPd2	0.0135
VISal6a	0.0113	CA3so	0.0137
PPN	0.0115	PERI2/4	0.0138
LD	0.0116	BSTam	0.0138
PCN	0.0119	RSPagl2/4	0.0139
VPLpc	0.0123	DG	0.0142
SMT	0.0123	VISal4	0.0145
MOBmi	0.0129	RSPv2/4	0.0145
PALv	0.0129	SUBv-sp	0.0151
DORpm	0.0131	MSC	0.0153
P	0.0131	VISal	0.0154
LP	0.0134	PERI6a	0.0154
IAM	0.0134	NTSce	0.0156
PBl	0.0137	BSTal	0.0157
RR	0.0141	AAA	0.0157
MRN	0.0141	VISp2/4	0.0157
LZ	0.0144	ORBvl2	0.0157
IB	0.0145	PBld	0.0159
PRT	0.0148	MEPO	0.0159
SOCl	0.0149	CA4	0.0159
VNC	0.0149	PAA1	0.016
AMBd	0.0153	VISl4	0.0161
CM	0.0155	RSPd	0.0162
CL	0.0156	VISpm5	0.0162
MSC	0.0157	ENTl2	0.0167
ILM	0.016	PBl	0.0168
IAD	0.0162	DMHv	0.0168
MDl	0.0162	PALm	0.0169
HB	0.0162	OT	0.0169
MD	0.0163	VISam2/4	0.0169
MED	0.0165	PERI	0.017
SNr	0.0165	CA1sp	0.017
CSl	0.0167	HIP	0.0171
SI	0.0168	RSPagl6	0.0172
MGv	0.0174	MPNm	0.0174
MOBipl	0.0178	COApm2	0.0174
AMd	0.0179	VIS	0.0175
AM	0.0182	NTS	0.0176
PAL	0.0185	COApl	0.0177
PVHpm	0.0187	PIR2	0.0178
P-sat	0.0189	CA3sp	0.0178
CS	0.0189	ENTl4	0.0179
RCH	0.0192	PBle	0.018
RPO	0.0198	BSTfu	0.018
SubG	0.0203	VISC2	0.0181
ATN	0.0206	RSP	0.0182
SNc	0.0207	SSs2/4	0.0182
MY	0.0212	ENTm6	0.0184
BS	0.0215	PIR3	0.0184
CSm	0.0219	VISam2	0.0186
PRNr	0.0219	VISp4	0.0187
NI	0.0225	DCO	0.0188
VISal4	0.0226	ECT6a	0.0188
VII	0.0231	VISpm4	0.0189
LIN	0.0233	OT1	0.0191
MDm	0.0235	PAA2	0.0191
PALm	0.0242	PVHmm	0.0192
SSp6a	0.0246	ENTm2b	0.0193
NPC	0.0248	PIR	0.0195
IRN	0.025	AUDd4	0.0198
PCG	0.0254	VISal2	0.0199
DP2/4	0.0255	SUBv	0.0199
PBlc	0.0256	CA	0.0199
AV	0.026	ECT6	0.02
PRNc	0.0267	VISpm	0.02
SCig-a	0.0269	CA1so	0.0202
SSp-n6a	0.0271	VISpm2/4	0.0202
SCig-c	0.0271	VISp	0.0203
AHNa	0.0277	RSPd6	0.0203
ND	0.0283	SUB	0.0203
SAG	0.0284	MEAad	0.0204
RE	0.0285	PL6	0.0205
SCig-b	0.0285	DG-sg	0.0205
P-mot	0.0287	NDB	0.0206
OT2	0.0292	OT3	0.0206
PL6a	0.0294	MEV	0.0207
MBsta	0.0294	PERI5	0.0208
MGd	0.0295	PVHm	0.021
VISal5	0.0297	STRv	0.0211
RH	0.0299	NLOT3	0.0211
LHA	0.0307	ECT	0.0213
VISal	0.0308	BLA	0.0214
VMHdm	0.031	COA	0.0215
CLI	0.0312	PVR	0.0217
RN	0.0316	COApl2	0.0217
AMv	0.0319	ORBm2/3	0.0218
ENTmv1	0.032	RSPv	0.022
LDT	0.0322	COAp	0.022
PVHpml	0.0326	TEa2	0.022
PL2/4	0.033	AUDd5	0.0221
SSp-m6a	0.0332	TEa4	0.0222
IMD	0.0337	BMAp	0.0222
LM	0.0343	VISal5	0.0223
LPO	0.0344	ENTl4/6	0.0223
PVHm	0.0345	DTN	0.0225
ICe	0.0368	AUDd2/4	0.0226
IPN	0.0371	AUDd	0.023
MY-mot	0.0371	AUDd2	0.0231
HY	0.0372	TEa5	0.0231
OT3	0.0374	CA2	0.0232
FRP2/4	0.0376	ECT2/4	0.0233
MBmot	0.0378	VISC	0.0236
NTB	0.038	SSs4	0.0238
islm	0.0382	VISp5	0.0238
MTN	0.0388	AUDp2	0.0238
PVHpmm	0.0393	ACB	0.0239
ENTm3	0.0394	AUDv4	0.0239
PBG	0.0394	VISC2/4	0.0241
SPIV	0.0395	OT2	0.0242
PGRNl	0.04	TEa	0.0243
SOC	0.0401	CA3sr	0.0243
SPFm	0.0403	SSs2	0.0245
DP6	0.0408	AUDp2/4	0.0249
BSTv	0.0411	CA3slu	0.0249
DTN	0.0425	VISC5	0.0251
PR	0.0432	PRC	0.0254
SSp-n4	0.0439	RSPagl6a	0.0254
STRd	0.0439	MS	0.0255
CP	0.0439	ACAv2/4	0.0255
NB	0.044	COAa2	0.0257
TU	0.0443	DG-po	0.0257
MOBgr	0.0447	PBlc	0.0258
DP	0.0449	BMA	0.0259
SCig	0.0451	AOBmi	0.026
MB	0.0452	COApm3	0.0261
SSp-ul6a	0.0453	MEApv	0.0261
MPO	0.0459	AUD	0.0263
BSTdm	0.0463	SSs5	0.0265
SSp-n5	0.0466	VISC6a	0.0266
PBls	0.0471	VISal6a	0.0267
AMBv	0.0482	PL2/4	0.0268
POR	0.0498	BSTse	0.0269
		FRP2/4	0.0271
		NTSm	0.0274
		COAa	0.0274
		IA	0.0274
		VISpm2	0.0279
		ECT2	0.028
		TEa2/4	0.028
		AUDp	0.0281
		AUDd6a	0.0283
		COApm	0.0283
		MGd	0.0285
		SSs	0.0286
		CEAc	0.0287
		VISp6a	0.0289
		TEa6a	0.0289
		PB	0.029
		RSPv2	0.0291
		TTv2	0.0292
		AIv2	0.0293
		CTXsp	0.0294
		VISC4	0.0295
		AUDp5	0.0295
		PT	0.0296
		RSPv6a	0.0296
		LA	0.0296
		B	0.03
		RSPd6a	0.03
		sAMY	0.03
		AUDv2/4	0.0304
		SUBd-sp	0.0307
		PL	0.0308
		TTv1	0.0308
		PVHpml	0.031
		VISp2	0.031
		VISpm6a	0.0311
		COAa1	0.0313
		CEAm	0.0317
		AUDp4	0.0318
		PBlv	0.0322
		VLPO	0.0322
		CTX	0.0322
		AUDv5	0.0322
		CH	0.0323
		AUDv	0.0323
		PL2	0.0324
		CH+BS	0.0326
		CTXpl	0.0326
		SSp-tr4	0.0326
		SSp-n2	0.0328
		SUBd	0.0329
		PP	0.0333
		CEA	0.0335
		ACAd6	0.0337
		AIv2/4	0.0339
		SFO	0.034
		PVHpm	0.0341
		VISam	0.0343
		ACAv6	0.0346
		LSv	0.0349
		AUDp6a	0.035
		BMAa	0.0353
		AUDpo2	0.0353
		LDT	0.0354
		AUDpo5	0.0356
		CA2so	0.0358
		Isocortex	0.0361
		FS	0.0363
		SSp-bfd2	0.0365
		VISam4	0.0366
		PAL	0.037
		CA2sp	0.037
		PVT	0.0371
		MEA	0.0372
		AIv	0.0373
		SSp-ll4	0.0374
		NLOT	0.0377
		MTN	0.0378
		SO	0.0379
		ACAv	0.0382
		PTLp2/4	0.0383
		ACAd2/4	0.0386
		CLA	0.0388
		SSp-ll5	0.0388
		BSTov	0.0391
		ACA	0.0392
		PIR1	0.0392
		CNU	0.0395
		SSp-ul4	0.0396
		EP	0.0397
		AIv6	0.0398
		ENTl1	0.0401
		SSp-tr5	0.0407
		SUBd-sr	0.0407
		SSp2/4	0.0409
		PAG	0.0409
		STR	0.0411
		ORBm5	0.0412
		ENTmv3	0.0413
		AUDv6a	0.0419
		MY-sen	0.0422
		SSp-ul2/4	0.0422
		PTLp2	0.0422
		TM	0.0423
		CA1slm	0.0425
		FRP	0.0426
		ACAd	0.0427
		MOBopl	0.0432
		BLAa	0.0432
		KF	0.0433
		AId2	0.0433
		FC	0.0433
		SSp-ll2/4	0.0435
		POST	0.0438
		PERI1	0.0438
		MOs2/4	0.044
		ORBm	0.0441
		TRS	0.0444
		PTLp4	0.0446
		LSr	0.0448
		PTLp5	0.0449
		SCzo	0.0449
		PL6a	0.0451
		MOp2/4	0.0454
		VMHc	0.0459
		PRE	0.046
		CA3	0.0464
		PCG	0.0466
		AIp2/4	0.0469
		MM	0.0473
		PTLp	0.0475
		SSp-ll	0.0479
		COApl1	0.0479
		AUDpo	0.048
		NLOT1	0.0483
		DP6	0.0486
		DP2/4	0.0487
		DMH	0.0487
		MEApd-b	0.0488
		ILA2	0.0489
		ICc	0.0492
		MOp6	0.0492
		CUN	0.0493
